# From deserts to forests: sequencing of the giant forest hog completes the genomic history of the African Suids

**DOI:** 10.1101/2025.11.19.689022

**Authors:** Marta Maria Ciucani, Sabhrina Gita Aninta, Nuno Filipe Gomes Martins, David A. Duchêne, Xi Wang, Ignacio A. Lazagabaster, Xiaodong Liu, Frederik Filip Stæger, Mikkel Schubert, Thomas Bøggild, Shixu He, Zilong Li, Rafael Reyna, Erik Meijaard, Thomas M. Butynski, Vincent B. Muwanika, Charles Masembe, Sylvain Dufour, Philippe Gaubert, Hans R. Siegismund, Ida Moltke, Anders Albrechtsen, Rasmus Heller

## Abstract

The giant forest hog (GFH, *Hylochoerus meinertzhageni*), the largest and most elusive wild pig, is found in a disjunct range across equatorial Africa, primarily inhabiting forests and woodlands. It is the only remaining African suid species without whole-genome data. The GFH is currently classified into three subspecies, differing in skull morphology and size. Here, we present the first whole-genome data of nine GFHs; one from Guinea and eight Uganda, representing the two geographically most distant subspecies. This genomic evidence allowed us to resolve the previously uncertain placement of the GFH among African suids as a sister group to the warthogs (*Phacochoerus* spp.). Also, we found a deep evolutionary split between the two GFH populations resulting in a level of genetic differentiation (*F*_ST_ > 0.75), which is similar to or higher than values observed among species of African wild pigs. The GFH likely diverged from warthogs around 4.6 Mya while the two study populations of GFH diverged at least 0.5 Mya and, subsequently, experienced very dissimilar demographic trajectories. The individual from Guinea had half of the heterozygosity level of the Uganda population, and lower value compared to all the African suids, probably as a result of the long term low *N_e_* and isolation. Due to the close affinity of GFH with the African rainforest biotic zone, our findings have implications for understanding the history of habitat change in Africa. They also indicate a very deep and previously underappreciated evolutionary divergence within the GFH that may have implications for its conservation.
