## Supplementary Tables for "From deserts to forests: sequencing of the giant forest hog completes the genomic history of the African Suids"

### Sheet: TableS1
Publication_ID	Species_assignment	Scientific_name	Coverage	Country	Country_abbreviation	Locality	Original_serial_number	Serial_number	Latitude	Longitude	Study
GForGui00161	Giant Forest Hog	Hylochoerus m. ivoriensis	15.5	Guinea	Gui	Mamou bushmeat market	1937	B1937	9.867	-12.633	this study
GForUga00152	Giant Forest Hog	Hylochoerus m. meinertzhageni	48.3	Uganda	Uga	QENP (Queen Elizabeth National Park)	244	244	-0.2819	29.9639	this study
GForUga00153	Giant Forest Hog	Hylochoerus m. meinertzhageni	58.8	Uganda	Uga	QENP (Queen Elizabeth National Park)	402	402	-0.2819	29.9639	this study
GForUga00154	Giant Forest Hog	Hylochoerus m. meinertzhageni	40.1	Uganda	Uga	QENP (Mweya Pen)	403	403	-0.192353	29.8964	this study
GForUga00155	Giant Forest Hog	Hylochoerus m. meinertzhageni	38.4	Uganda	Uga	QENP Lower Penin	1756	1756	-0.2819	29.9639	this study
GForUga00156	Giant Forest Hog	Hylochoerus m. meinertzhageni	22.9	Uganda	Uga	QENP (Queen Elizabeth National Park)	235	235	-0.2819	29.9639	this study
GForUga00158	Giant Forest Hog	Hylochoerus m. meinertzhageni	4.9	Uganda	Uga	QENP, Mweya	8626	B8626	-0.2819	29.9639	this study
GForUga00159	Giant Forest Hog	Hylochoerus m. meinertzhageni	4	Uganda	Uga	QENP Kazinga C.	9126	B9126	-0.216173	29.8835	this study
GForUga00160	Giant Forest Hog	Hylochoerus m. meinertzhageni	4.2	Uganda	Uga	QENP Kazinga Ch.	9127	B9127	-0.2819	29.9639	this study
BPigUga00157	Bushpig	Potamochoerus larvatus	40.9	Uganda	Uga	Luwero	429	429	0.839026	32.5063	Balboa et al. 2024
BPigUga00001	Bushpig	Potamochoerus larvatus	40.2	Uganda	Uga	Luwero	68	68	0.839026	32.5063	Balboa et al. 2024
BPigUga00002	Bushpig	Potamochoerus larvatus	38.9	Uganda	Uga	Luwero	70	70	0.839026	32.5063	Balboa et al. 2024
BPigUga00003	Bushpig	Potamochoerus larvatus	20.9	Uganda	Uga	Luwero	71	71	0.839026	32.5063	Balboa et al. 2024
RRIvGha00038	Red_river_hog	Potamochoerus larvatus	17.9	Ghana	Gha	Konongo, Ashanti Region	5104	B5104	6.62553	-1.20821	Balboa et al. 2024
RRivEqu00169	Red_river_hog	Potamochoerus porcus	15	Equatorial Guinea	EqG	Misergue, Evinayong, Centro Sur	1110	B1110	1.39964	10.2851	Balboa et al. 2024
RRivEqu00171	Red_river_hog	Potamochoerus porcus	14.6	Equatorial Guinea	EqG	Anguma, Niefang, Centro sur	1118	B1118	2.02987	10.1854	Balboa et al. 2024
RRivGab00178	Red_river_hog	Potamochoerus porcus	13.9	Gabon	Gab	Okanja - Okoumbi road	1605	B1605	-0.704891	13.7939	Balboa et al. 2024
RRivTog00186	Red_river_hog	Potamochoerus porcus	15.1	Togo	Tog	Adèlè	959	B959	8.65123	0.919892	Balboa et al. 2024
RRivNIG46518	Red_river_hog	Potamochoerus porcus	101.4	Nigeria	Nig	NA	SAMC146518	SAMC146518	7.43337	11.5194	Xie et al. 2022
RRivNIG46529	Red_river_hog	Potamochoerus porcus	28.3	Nigeria	Nig	NA	SAMC146529	SAMC146529	5.69807	8.78382	Xie et al. 2022
DWarxxx00116	Desert warthog	Phacochoerus aethiopicus	52.4	Kenya/Somalia	Ken/Som	Kenya/Somalia border	2052	2052	1.40329	40.9517	this study
DWarxxx00117	Desert warthog	Phacochoerus aethiopicus	40.9	Kenya/Somalia	Ken/Som	Kenya/Somalia border	2053	2053	1.40329	40.9517	this study
DWarKen00066	Desert warthog	Phacochoerus aethiopicus	16.8	Kenya	Ken	Sangole	8922	A8922	-1.50172	40.6158	Garcia-Erill et al. 2022
CWarGha00064	Common warthog	Phacochoerus africanus	17.3	Ghana	Gha	Pina-UW/R	7155	A7155	10.8829	-1.74672	Garcia-Erill et al. 2022
CWarNam00062	Common warthog	Phacochoerus africanus	17.4	Namibia	Nam	Etosha	2418	A2418	-18.8555	16.3297	Garcia-Erill et al. 2022
CWarTan00065	Common warthog	Phacochoerus africanus	17.7	Tanzania	Tan	Ugalla	8627	A8627	-5.79545	31.9095	Garcia-Erill et al. 2022
CWarUga00044	Common warthog	Phacochoerus africanus	60.9	Uganda	Uga	QENP Mweya Hostel	1768	1768	-0.2819	29.9639	this study
CWarZim00061	Common warthog	Phacochoerus africanus	17.6	Zimbabwe	Zim	NA	1257	A1257	-18.9865	29.8507	Garcia-Erill et al. 2022
CWarUga00060	Common warthog	Phacochoerus africanus	40.2	Uganda	Uga	QENP (Queen Elizabeth National Park	440	440	-0.2819	29.9639	this study
CWarZam00063	Common warthog	Phacochoerus africanus	17.2	Zambia	Zam	NA	2541	A2541	-13.1339	27.8493	Garcia-Erill et al. 2022
DPigNig00145	Domestic Pig	Sus scrofa domesticus	14.1	Nigeria	Nig	Asejire market, SW Nigeria	1011	B1011	NA	NA	Garcia-Erill et al. 2022
Domestic SusScrofa	Domestic Pig	Sus scrofa domesticus	NA	NA	NA	NA	NA	NA	NA	NA	reference genome

### Sheet: TableS2
Depth filters per sample for PSMC	Mean depth	Minimum depth (minimum 10)	Maximum depth
GForGui00161	15.5	10	23
GForUga00152	48.3	24	72
GForUga00153	58.8	29	88
GForUga00154	40.1	20	60
GForUga00155	38.4	19	57
GForUga00156	22.9	11	34
